# Evolution of genome structure in the *Drosophila simulans* species complex

**DOI:** 10.1101/2020.02.27.968743

**Authors:** Mahul Chakraborty, Ching-Ho Chang, Danielle E. Khost, Jeffrey Vedanayagam, Jeffrey R. Adrion, Yi Liao, Kristi L. Montooth, Colin D. Meiklejohn, Amanda M. Larracuente, J.J. Emerson

**Affiliations:** Department of Ecology and Evolutionary Biology, University of California Irvine, Irvine, CA 92697; Department of Biology, University of Rochester, Rochester, NY 14627; Division of Basic Sciences, Fred Hutchinson Cancer Research Center, Seattle, WA 98109; FAS Informatics and Scientific Applications, Harvard University, Cambridge, MA 02138; Department of Developmental Biology, Memorial Sloan-Kettering Cancer Center, New York, NY, 10065; Institute of Ecology and Evolution, University of Oregon, Eugene, Oregon 97403; School of Biological Sciences, University of Nebraska-Lincoln, Nebraska 68502

## Abstract

The rapid evolution of repetitive DNA sequences, including satellite DNA, tandem duplications, and transposable elements, underlies phenotypic evolution and contributes to hybrid incompatibilities between species. However, repetitive genomic regions are fragmented and misassembled in most contemporary genome assemblies. We generated highly contiguous *de novo* reference genomes for the *Drosophila simulans* species complex (*D. simulans, D. mauritiana*, and *D. sechellia*), which speciated ∼250,000 years ago. Our assemblies are comparable in contiguity and accuracy to the current *D. melanogaster* genome, allowing us to directly compare repetitive sequences between these four species. We find that at least 15% of the *D. simulans* complex species genomes fail to align uniquely to *D. melanogaster* due to structural divergence—twice the number of single-nucleotide substitutions. We also find rapid turnover of satellite DNA and extensive structural divergence in heterochromatic regions, while the euchromatic gene content is mostly conserved. Despite the overall preservation of gene synteny, euchromatin in each species has been shaped by clade and species-specific inversions, transposable elements, expansions and contractions of satellite and tRNA tandem arrays, and gene duplications. We also find rapid divergence among Y-linked genes, including copy number variation and recent gene duplications from autosomes. Our assemblies provide a valuable resource for studying genome evolution and its consequences for phenotypic evolution in these genetic model species.
