## supplemental Table S18 for "Evolution of genome structure in the *Drosophila simulans* species complex"

### Sheet: Sheet1
Table S18. The mapping summary of RNA-seq reads for annotation and transcriptomic analyses in the sim-complex.
	SRA number	Total reads	mapped reads	mapped %	properly paired reads	properly paired %
Drosophila simulans
sim_female_R1	SRR9025064	46129200	44053623	95.5	37317972	85.46
sim_female_R2	SRR9025057	56093520	51691445	92.15	45451128	85.17
sim_female_R3	SRR9025058	46336980	44824542	96.74	40290980	92.22
sim_male_R1	SRR9025061	47382715	45419582	95.86	38196772	85.97
sim_male_R2	SRR9025062	40665526	38136978	93.78	31488334	81.06
sim_male_R3	SRR9025063	38312474	35982216	93.92	29915260	81.83
sim_testes_R1	SRR9025060	61845417	60799376	98.31	54974460	94.01
sim_testes_R2	SRR9025055	34198202	31405558	91.83	25294334	78.11
Drosophila mauritiana
mau_female_R1	SRR9025049	53668450	52632881	98.07	49910740	94.93
mau_female_R2	SRR9025050	48764960	47206248	96.8	42818570	89.6
mau_female_R3	SRR9025051	48673347	43852135	90.09	40517012	84.79
mau_male_R1	SRR9025056	65519819	64394835	98.28	59499862	94.62
mau_male_R2	SRR9025047	64117111	63151326	98.49	59041848	94.75
mau_male_R3	SRR9025048	34642778	32576948	94.04	27766494	82.33
mau_testes_R1	SRR9025052	42994776	40973437	95.3	34930978	85.37
mau_testes_R2	SRR9025053	32796298	29172762	88.95	25728472	82.52
mau_testes_R3	SRR9025054	47144750	42864051	90.92	35400630	78.99
Drosophila sechellia
sech_females	SRR9025046	78478150	70089373	89.31	67264574	87.77
sech_males	SRR9025045	87594254	76477181	87.31	71296504	85.25
