## supplemental Table S17 for "Evolution of genome structure in the *Drosophila simulans* species complex"

### Sheet: Sheet1
Table S17. The accession number of sequencing datasets, including DNA-seq and RNA-seq, and assemblies generated and used in this study.
SRA accession	Species	Data type	References
PRJNA383250		Genome assemblies	this paper
SRR5574088	D. mauritiana	PacBio	this paper
SRR5491305	D. simulans	PacBio	this paper
SRR5514394	D. sechellia	PacBio	this paper
DNA-seq for pilon
SRR9030359	D. sechellia	Illumina	Garrigan et al. 2012
SRR9030358	D. sechellia	Illumina	Garrigan et al. 2012
SRR869587	D. sechellia	Illumina	McManus et al. 2014
SRR8247551	D. simulans	Illumina	Meiklejohn et al. 2018
SRR1555246	D. mauritiana	Illumina	Garrigan et al. 2012
SRR483621	D. mauritiana	Illumina	Garrigan et al. 2012
DNA-seq for QUAST
SRR483621	D. mauritiana	Illumina	Garrigan et al. 2012
SRR6399446	D. simulans	Male Illumina	Wei et al. 2018
SRR6399447	D. simulans	Female Illumina	Wei et al. 2018
SRR6399452	D. sechellia	Male Illumina	Wei et al. 2018
SRR6399453	D. sechellia	Female Illumina	Wei et al. 2018
Blobplot
SRR483621	D. mauritiana	Illumina	Garrigan et al. 2012
SRR8247551	D. simulans	Illumina	Meiklejohn et al. 2018
SRR9030358	D. sechellia	Illumina	Garrigan et al. 2012
Illumina RNA-seq for annotation and expression analyses
SRR9025064	D. simulans	Female RNA-seq	this paper
SRR9025057	D. simulans	Female RNA-seq	this paper
SRR9025058	D. simulans	Female RNA-seq	this paper
SRR9025061	D. simulans	Male RNA-seq	this paper
SRR9025062	D. simulans	Male RNA-seq	this paper
SRR9025063	D. simulans	Male RNA-seq	this paper
SRR9025060	D. simulans	Testis RNA-seq	this paper
SRR9025055	D. simulans	Testis RNA-seq	this paper
SRR9025049	D. mauritiana	Female RNA-seq	this paper
SRR9025050	D. mauritiana	Female RNA-seq	this paper
SRR9025051	D. mauritiana	Female RNA-seq	this paper
SRR9025056	D. mauritiana	Male RNA-seq	this paper
SRR9025047	D. mauritiana	Male RNA-seq	this paper
SRR9025048	D. mauritiana	Male RNA-seq	this paper
SRR9025052	D. mauritiana	Testis RNA-seq	this paper
SRR9025053	D. mauritiana	Testis RNA-seq	this paper
SRR9025054	D. mauritiana	Testis RNA-seq	this paper
SRR9025046	D. sechellia	Female RNA-seq	this paper
SRR9025045	D. sechellia	Male RNA-seq	this paper
PacBio Iso-seq for annotation and expression analyses
ERR2809829	D. simulans	Male_Iso-seq	Gordon et al. 2015
RR2809887	D. simulans	Male_Iso-seq	Gordon et al. 2015
RR2809888	D. simulans	Male_Iso-seq	Gordon et al. 2015
