## supplemental Table S16 for "Evolution of genome structure in the *Drosophila simulans* species complex"

### Sheet: Sheet1
Table S16. The manually corrected misassemblies in the sim-complex species.
Species	Issue	How to fix
Dsech	1.688 satellite misjoining	Broke the contig
Dsech	misjoining in a transposon region	Broke the contig
Dsech	No mitochondria genome	Replaced the mitochondrian assembly
Dsech	Rebuilt Wolbachia assembly	Replaced Wolbachia assembly
Dmau	missing one 3Rhet region after reconciling assemblies	Take the contig back
Dmau	Duplication and missassemblies of mitochondria	Replaced the mitochondrian assembly
Dmau	No Wolbachia genome	Replaced Wolbachia assembly
Dsim	A redundant contig	Take out Segkk268|quiver|quiver|pilon
Dsim	Duplicated mitochondrian sequence	Remove the redundant sequence
Dsim	misjoining in a transposon region, insert a Y contig to 3R	Broke the contig
