## supplemental Table S15 for "Evolution of genome structure in the *Drosophila simulans* species complex"

### Sheet: Sheet1
Table S15. Y-linked duplications derived from other chromosomes in the sim-complex. We detected duplications and calculated their copy numbers by blast and validated the duplication by PCR. We inferred the duplication mechanism by the presence of introns.
Gene	transcript	loc in mel	species	# of Y-linked copy in assemblies (sim,mau,sech)	dna or rna based	Examined by PCR	citation
dhd	FBtr0070749	X:5312354..5313125	mau	1	Unknown	N
CG4050(Tmtc3)	FBtr0071637	2R:complement(join(21123735..21125002,21125063..21125844,21125906..21127133,21128402..21128510))	mau	4	RNA	N
CG3511	FBtr0072309	2R:24571627..24574503	mau	6	RNA	Y	Tobler et al. 2017
numb	FBtr0079821	2L:join(9437469..9437959,9447018..9447047,9460505..9460753,9460938..9463123)	mau	1	Unknown	Y	Tobler et al. 2017
osa	FBtr0089581	3R:complement(join(17687818..17693455,17693524..17693605,17693715..17693913,17694136..17694295,17695923..17696150,17696370..17696586,17697656..17697916,17697981..17698162,17698230..17698964,17699095..17699487,17699547..17699703,17707771..17707989,17708054..17708347,17715852..17716934,17717956..17718350))	mau	1	Unknown	N
CG7492, Ank2	FBtr0303111	3L:complement(join(7651866..7653400,7653461..7654099,7654253..7654752))	mau	1	DNA	Y	Tobler et al. 2017
CG13876	FBtr0072484	3L:join(206192..206318,206376..207112)	mau, sec*	2	RNA	N
CG43845, Nmdar1	FBtr0078763	3R:complement(5522299..5523120)	mau, sec*	2	DNA	Y
CG12717, ade5	FBtr0073704	X:complement(12761298..12763343)	mau, sec*	7	DNA	N
Dbp80	FBtr0331783	3L:join(27279316..27279422,27279481..27279539,27292882..27293013,27293076..27293271,27331994..27332108,27332169..27332346,27350220..27350321,27380953..27381088,27390944..27391053,27420679..27420841,27420952..27421014,27421957..27422159)	sim,mau	3,2	mel:DNA	N
CG4455	FBtr0080836	2L:join(16353095..16353134,16353213..16353553)	sim,mau	5,4	DNA	Y
Hrb27C	FBtr0307031	2L:join(6920704..6920861,6922731..6922826,6923784..6924400,6924685..6926806)	sim,mau	1,1	DNA	Y	Tobler et al. 2017
CG11638	FBtr0070183	X:complement(join(1013984..1015079,1015140..1015349,1015469..1016246,1016521..1016708,1026514..1026703))	sim,mau	1,2	Unknown	N
mitochondria		mt	sim,mau*,sec*	1	DNA	Y
14-3-3zeta	FBtr0088415	2R:join(10104348..10104409,10104717..10104830,10104941..10105067,10105702..10105825,10106634..10106797,10107467..10107622)	sim,mau	3,1	RNA	Y	Tobler et al. 2017
His3.3B	FBtr0071345	X:complement(join(9153238..9154240,9154380..9154685,9156580..9156669))	sim,mau	2,2	Unknown	Y	Tobler et al. 2017
Tctp	FBtr0082344	3R:11210381..11210899	sim,mau	4,1	Unknown	Y	Tobler et al. 2017
eIF3m, O-fut1	FBtr0087579	2R:complement(join(14163066..14164136,14164191..14164370,14164487..14164825))	sec	1	DNA	Y
Cyp6t1	FBtr0077212	X:complement(21517549..21519138)	sec	1	DNA	N
Ac76E	FBtr0074897	3L:join(19939287..19939542,19949262..19949605,19964268..19964401,19964622..19964819,19964880..19965002,19965727..19965921,19966229..19966456,19966734..19966861,19969082..19969240,19970860..19971611,19971924..19972022,19972853..19972971,19973341..19973567,19973636..19973843,19974268..19974581,19974669..19974831,19974890..19975102,19975371..19975475,19976091..19976333,19976864..19977960)	sec	1	DNA	N
fu12	FBtr0079703	2L:complement(join(8449691..8450728,8450794..8451004,8463627..8463994))	sec	1	RNA	N
His1:CG31617	FBtr0085892	2L:21421855..21422877	sec	2	DNA	N
Tsp42Ee	FBtr0086180	2R:join(7012254..7012335,7013033..7013116,7017013..7017375,7017435..7017626,7017690..7018362)	sec	2	RNA	Y
Dp1	FBtr0086679	2R:join(18412027..18412356,18413002..18413077,18415199..18415286,18415345..18415595,18415663..18417516,18417577..18418965,18419051..18420742)	sec	2	Unknown	N
CG14615, CG14621	FBtr0339557	X:complement(join(22447183..22448136,22448532..22449403))	sec	1	DNA	N
Myo81F	FBtr0392909	3R:join(567076..567268,835376..835491,869486..869548,895786..895893,947426..947570,1025040..1025614,1138730..1138972,1191610..1191975,1342196..1342317,1454572..1455091,1467146..1467258,1588295..1588538,1845561..1846163,1861194..1861417,1938067..1938205,1961120..1961515,2136430..2137402,2307285..2307583,2413805..2414131,2461182..2461592,2503677..2503880,2532798..2532932)	sec	3	DNA	N
Desat1	FBtr0082626	3R:join(12439600..12439711,12444799..12445118,12445978..12446314,12446376..12446561,12446623..12447616)	sim	1	RNA	N
Vhl	FBtr0088115	2R:11279725..11280670	sim	1	Unknown	N
Nup154	FBtr0089881	2L:join(11004820..11005078,11005139..11005301,11005368..11005861,11005921..11006093,11006162..11007132,11007192..11007431,11007495..11007656,11007715..11008261,11008320..11008845,11008911..11009377,11009443..11009565,11009627..11009872)	sim	3	Unknown	N
sdt	FBtr0089974	X:join(8216129..8216334,8216903..8217074,8223628..8223866,8223956..8224047,8224785..8226083,8227871..8228098,8235589..8235820,8235882..8237169,8237232..8237428,8237810..8237941,8238007..8238188,8238252..8240474)	sim	2	RNA	Y	Tobler et al. 2017
ksh	FBtr0300214	X:complement(join(19494420..19494651,19494727..19494836,19494900..19494992))	sim	2	RNA	Y, falsify
smt3	FBtr0079356	2L:complement(join(6966780..6967385,6967508..6967644))	sim clade	7,1,6	RNA	N
SRPK	FBtr0087383	2R:15380724..15387851	sim clade	84,46,60	DNA	Y	Tobler et al. 2017
His2A, His3 and His4		2L:complement(21419576..21419887)	sim clade	1,1,8	DNA	N
Pih1D1, CG5787	FBtr0332410	2L:complement(join(12721653..12721721,12721451..12721562,12713650..12714296,12713443..12713586,12713340..12713375))	sim clade	3,5,1	DNA	N	Tobler et al. 2017
TSG101	FBtr0075329	3L:join(16842294..16842676,16842792..16842876,16842967..16843032,16843103..16843378,16843510..16843730,16843792..16844138,16844207..16844585)	sim clade	4,2,1	DNA	N
Mtor	FBtr0088033	2R:join(11852617..11852906,11853348..11859483,11859540..11859871,11859930..11860063,11860315..11860853)	sim clade	41,31,8	sim Unknown	Y
CG40160	FBtr0333380	3L:join(26215815..26215898,26224649..26229433)	sim clade	4,4,4	sim Unknown	N
zip	FBtr0072398	2R:complement(join(24990570..24991272,24991810..24991973,24992033..24993328,24993391..24993921,24994012..24994316,24994407..24997146,24997209..24997301,24997578..24997697,24998278..24998301,25000039..25000160,25002288..25002444,25005868..25006083,25010380..25010616,25011376..25011463))	sim clade	23,22,14	sim Unknown	Y
Akap200	FBtr0079664	2L:join(8426911..8427093,8427158..8427553,8427615..8428067,8430281..8430367)	sim clade	1,1,1	mel: Unknown, sim:RNA	N
Cyp1, SWIP	FBtr0074238	X:complement(join(16317673..16318607,16320079..16320370))	sim,sec	1,1	DNA	N	Tobler et al. 2017
tok	FBtr0084690	3R:join(24720057..24720220,24727706..24728326,24742611..24742957,24743163..24743584,24744008..24744295,24744788..24745027,24745093..24745651,24745761..24745959,24746038..24746302,24746394..24746599,24746830..24747473,24747592..24747772,24747835..24748097,24748157..24749125)	sim,sec	1,3	Unknown	N
*only located on contigs with unknown location
