## supplemental Table S14 for "Evolution of genome structure in the *Drosophila simulans* species complex"

### Sheet: Sheet1
Primer	Sequence	product length
Duplication
kl-5:9_cp1_F	TACTACCGTACCGCAGGC	249
kl-5:9_cp1_R	CTCTGAATGAAAAAAAGTCTAAGTTG
kl-5:9_cp2_F	TCGAGGAACAAATGAAGCCTTTAC	136
kl-5:9_cp2_R	GAAAAAGAAATCTAAGTAGTTTACCTTG
Ory:3_F	TAGCGGGAGAAGTTGTGGAC	235
Ory:3_R	TTCGCAATATCCAGTTTCATCA
Ary:6_F	TGATGCGGATATTCGGTTAC	168
Ary:6_R	GGAATGTATGGCAATTTTGGTT
PPrY:1_F	ACTGGAGCCTATCGTGTTGG	234
PPrY:1_R	AAGCATGTTTTAAAATCCCCTCT
kl-3:16_F	ATGGTGCTGGTTGGGATAAG	235
kl-3:16_R	GCAACACCCCTTAAAGTCCA
PRY:1_F	AGAGGTTGCCGAACCATTT	214
PRY:1_R	TCCGAGAACTGAATGACCAA
Pp1-Y1_F	ACTTGGATAATAACCCGGCGA	241
Pp1-Y1_R	GCCTCCACAGGTAACAGCAT
Pp1-Y2_F	GGCTGGCTTAAGGAAAATCC	173
Pp1-Y2_R	TTGAAACCAGAGATCAATCAAA
CCY:6_F	CCCAAAAGCCGATTCTATGC	182
CCY:6_R	TCGGTGGACGTACAACTAAAAC
wdy:6_F	AAGGCTTACGCCCTTTGAAC	157
wdy:6_R	CTTCAACTGCCTTTCCCTTG
New genes
Tctp.Y_F	GTGATCTACGAGGTGTACGGC	366
Tctp.Y_R	CTCCTCCAGACCGTGTTTGA
elf3m.Y_F	CTGGATCGCGGTGAGAACAT	183
elf3m.Y_R	ACCTGAGAAGACCTCCAGCA
CG4455.Y_F	GAGGAGTTCGCTGGAAAGGG	205
CG4455.Y_R	GCGGCGAATAAACGGCTAAA
14-3-3zeta.Y_F	ATAATCCAGGCGAGAGCAGC	186
14-3-3zeta.Y_R	GCCAAACTCCCAAATAGTCCG
CoI.Y_F	AGCTTGAGCTGGAATAGTTGGA	279
Col.Y_R	TCCTCCAGCTGGGTCAAAA
CG41561.Y_F	TGAGGGCGTATTAAACCGGG	125
CG41561.Y_R	GCTCCTCTAGCTTGACACGG
CG7492.Y_F	GGTCACACTGAATCGGGCAA	137
CG7492.Y_R	ATTGCATAGGGCTCAGCCAA
sdt.Y_F	CCGCCCAAGATTGGAAGACA	615
sdt.Y_R	CTCTCCGCTTCATGGCTCAA
zip.Y_F	TGGCCGAAGAAATTGCCAAC	157
zip.Y_R	CGCCCGTTTTCGTTCTTCTG
Tsp42Ee.Y_F	GACTGCGGCACATCTATGGT	339
Tsp42Ee.Y_R	CATCCCGGGTAGTAGTTGGC
numb.Y_F	TAAAGTTCAGGGGCAGGATCG	274
Table S14. The information of PCR primers used to validate the duplication of conserved Y-linked genes and the recently Y-linked duplication from other chromosomes, and the 193XP probe used to detect satellites in cytology in the sim-complex.
numb.Y_R	TCGTGGGTAACTTGGTAGCTT
Mtor.Y_F	GCGGAAAAGGAAATGTTCCCG	146
Mtor.Y_R	CAGCCTGCAGACGCTTGAAC
His3.3B.Y_F	ACCACTCCAACAACTGTCCA	213
His3.3B.Y_R	CGTGACGTCATTGGCATCG
CG43845.Y_F	AAAGCATCCCGAAGGAGTGG	130
CG43845.Y_R	TCACTAACTGACCTACACGGA
Ac76E.Y_F	CGTTTTTCGCGCGTTTCCTT	132
Ac76E.Y_R	GTGCATTGCATAGATGCGGA
ksh.Y_F	TTCTATCGCCAAGCACGGAT	359
ksh.Y_R	TGCAGAACGCAGCGTGTATT
SRPK.Y_F	GGTCAGTCGTGAGGTGACAG	570
SRPK.Y_R	CGTTGGATTCGAATGCGGTC
Hrb27C.Y_F	AGTACATGTCGTGCTCGGTG	316
Hrb27C.Y_R	GGGGTACAGGAGAATGCTTGT
CG3511.Y_F	GAGAGGAGCTACATGCACCG	363
CG3511.Y_R	CTCCTTGCCCGTCGTAGATG
PCKR_sim_F	TACTGAATCCGGGGTTCGAC	189
PCKR_sec_F	GAGAAGTGGTACGGCATGAT
PCKR_R	TTACAGCGAGGGCAGAAGA
193XP probe
193XP probe	5’-/56-FAM/ACATTGGTCAAATGTCAATATGTGGTTATGAATCC-3’.
