## supplemental Table S13 for "Evolution of genome structure in the *Drosophila simulans* species complex"

### Sheet: Sheet1
Table S13. The copy number of each exon in 11 conserved Y-linked genes in assemblies. We used BLAST to detect the homology of each exon. The numbers from D. melanogaster are from (Chang and Larracuente 2019; Danilevskaya et al. 1991; Usakin et al. 2005). The numbers from the other species are from the sim-complex assemblies described in this manuscript.
	exon #	Dmel	Dmau	Dsim	Dsec
kl-2	1	1	1	1	1
	2	1	4	1	0
	3	1	1	1	1
	4	1	1	1	1
	5	1	2	1	1
	6	1	1	1	1
	7	1	1	1	1
	8	1	8	5	3
	9	1	4	7	3
	10	1	12	7	10
	11	1	5	3	2
	12	1	6	4	7
kl-3	1	2	1	0	2
	2	1	1	1	2
	3	1	1	1	2
	4	1	1	1	1
	5	1	1	1	1
	6	1	1	0	0
	7	1	1	0	0
	8	1	0	0	0
	9	1	0	0	0
	10	1	0	0	0
	11	1	0	0	1
	12	1	0	0	0
	13	1	0	0	0
	14	1	0	1	1
	15	1	0	1	1
	16	1	1	3	1
kl-5	1	1	3	0	1
	2	1	1	1	0
	3	1	1	1	0
	4	1	1	1	0
	5	1	1	1	1
	6	1	0	0	0
	7	1	0	0	0
	8	1	0	0	0
	9	1	2	2	2
	10	1	2	2	2
	11	1	1	1	1
	12	1	1	1	1
	13	1	1	1	1
	14	1	1	1	1
	15	1	1	1	1
	16	1	1	1	1
	17	1	4	4	9
PRY	1	1	8	1	4
	2	1	0	0	1
	3	1	4	0	0
ORY	1	2	2	0	2
	2	2	0	0	2
	3	1	2	2	2
	4	1	1	1	1
	5	1	1	1	1
	6	1	1	1	1
	7	1	1	1	2
	8	1	9	2	7
Pp1-Y1	1	1	2	1	1
Pp1-Y2	1	1	2	0	1
CCY	1	1	1	1	1
	2	1	1	1	0
	3	1	1	0	1
	4	1	1	0	1
	5	2	1	0	2
	6	1	1	0	2
Ppr-Y	1	1	1	0	0
	2	1	1	1	1
	3	1	1	1	0
	4	2	1	1	1
	5	1	1	1	1
	6	5	1	0	1
ARY	1	1	1	4	3
	2	1	1	4	3
	3	1	1	4	3
	4	1	1	4	3
	5	1	1	4	5
	6	1	1	4	5
wdy	1	4	1	3	21
	2	2	0	1	1
	3	1	0	2	3
	4	1	0	2	3
	5	2	1	1	2
	6	2	2	1	2
