## supplemental Table S12 for "Evolution of genome structure in the *Drosophila simulans* species complex"

### Sheet: counts.table.edit.txt
Table S12. Counts of all tRNAs annotated by isotype and predicted anticodon. Counts of tRNAs predicted to be pseudogenes are shown in parentheses.
Isotype	D.mel	D.mau	D.sech	D.sim	Anticodon	D.mel	D.mau	D.sech	D.sim
Ala	17	17	17	19	AGC	12	12	12	12
					CGC	3	3	3	5
					TGC	2	2	2	2
Arg	26	24	25	24	ACG	10	10	9	10
					CCT	3	4	5	4
					TCG	10	7	7	7
					TCT	3	3	3 (1)	2 (1)
Asn	10	11	11	11	GTT	10	11	11	11
Asp	14	14	14	14	GTC	14	14	14	14
Cys	7	7	7	7	GCA	7	7	7	7
Gln	12	12	12	12	CTG	8	8	8	8
					TTG	4	4	4	4
Glu	21	19	18	18	CTC	14 (1)	13	12	12
					TTC	6	6	6	6
Gly	20	22	22	22	CCC	0	0 (1)	0 (1)	0 (1)
					GCC	14	15	15	15
					TCC	6	6	6	6
His	6	9	13	9	GTG	5 (1)	9	13	9
Ile	12	12	12	12	AAT	9 (1)	10	10	10
					TAT	2	2	2	2
Leu	22	23	23	22	AAG	4	5	5	5
					CAA	4	4	4	4
					CAG	8	8	8	8
					TAA	4	4	4	3
					TAG	2	2	2	2
Lys	20	21	19	19	CTT	13 (1)	13 (1)	12 (1)	13
					TTT	6	7	6	6
Met	12	13	14	13	CAT	12	13	14	13
Phe	8	9	9	9	GAA	8	9	9	9
Pro	17	17	17	17	AGG	7	7	7	7
					CGG	5	5	5	5
					TGG	5	5	5	5
Ser	20	20	19	20	AGA	8	8	7	8
					CGA	4	4	4	4
					GCT	6	6	6	6
					TGA	2	2	2	2
Thr	18	17	17	17	AGT	8 (1)	8	8	8
					CGT	3	3	3	3
					TGT	6	6	6	6
Trp	8	8	8	8	CCA	8	8	8	8
Tyr	9	9	8	9	GTA	9	9	8	9
Val	15	16	17	17	AAC	6	7	8	8
					CAC	7	7	7	7
					TAC	2	2	2	2
SeC	1	1	1	1	TCA	1	1	1	1
Total	295	301	303	300	Total	295	301	303	300
