## supplemental Table S11 for "Evolution of genome structure in the *Drosophila simulans* species complex"

### Sheet: Sheet1
Table S11. List of duplicates that are present in all three sim-complex species but absent in D. melanogaster reference strain (ISO1 R6). The first three columns represent the coordinates of the D. melanogaster sequence that is duplicated in the sim-complex species. The final three columns correspond to the coordinates in D. simulans.
Dmel_CHROM	Dmel_START	Dmel_END	TYPE	Dsim_CHROM	Dsim_START	Dsim_END
2L	122249	122507	CNV_Q	2L	153686	154087
2L	3693825	3693946	CNV_Q	2L	3622618	3622974
2L	4007559	4008083	CNV_Q	2L	3939761	3940873
2L	8683649	8684774	CNV_Q	2L	8498732	8499741
2L	15831880	15832051	CNV-NQ	2L	15422809	15422980
2L	16563671	16563830	CNV_Q	2L	16141609	16143401
2L	20647987	20648453	CNV_Q	2L	20138038	20138517
2L	21666810	21667165	CNV_Q	2L	21235744	21236514
2R	7605343	7605477	CNV_Q	2R	6144780	6145021
2R	7962277	7962438	CNV_Q	2R	6481184	6481356
2R	10791284	10793240	CNV_Q	2R	9271334	9273366
2R	10805969	10806133	CNV-NQ	2R	9287796	9287632
2R	12418617	12420961	CNV_Q	2R	10861951	10862330
2R	14613232	14613502	CNV_Q	2R	13017588	13017969
2R	15500676	15507617	CNV_Q	2R	13882056	13884412
2R	15972444	15975802	CNV_Q	2R	14353733	14356463
2R	18188374	18189639	CNV_Q	2R	16545406	16546675
2R	18394512	18399906	CNV_Q	2R	16757516	16762921
2R	20780491	20781405	CNV_Q	2R	19092171	19092794
2R	21951832	21952265	CNV-NQ	2R	20094105	20094538
2R	21954322	21954883	CNV-NQ	2R	20094654	20095170
2R	22650228	22654028	CNV_Q	2R	20970013	20973948
2R	22921249	22921452	CNV_Q	2R	21241593	21241796
2R	23080862	23081630	CNV_Q	2R	21396022	21396804
2R	23103984	23105179	CNV_Q	2R	21420026	21421291
2R	23905190	23905938	CNV_Q	2R	22204989	22205778
2R	24519776	24520981	CNV_Q	2R	22791539	22792854
2R	25189536	25190317	CNV_Q	2R	23453036	23453805
2R	25198989	25199145	CNV_Q	2R	23461796	23461996
3L	2063629	2069806	CNV_Q	3L	1992011	2001170
3L	6033744	6035392	CNV_Q	3L	5879002	5880517
3L	9306532	9306748	CNV-Q	3L	9012474	9012690
3L	10809855	10810095	CNV_Q	3L	10490397	10491099
3L	11815607	11816075	CNV-NQ	3L	11481838	11481378
3L	11822614	11822741	CNV_Q	3L	11464359	11464521
3L	11841777	11842253	CNV-NQ	3L	11479694	11479206
3L	12966725	12967410	CNV_Q	3L	12613045	12613721
3L	17264123	17264909	CNV_Q	3L	16826545	16827229
3L	18072511	18073194	CNV_Q	3L	17602035	17602887
3L	18846008	18848734	CNV_Q	3L	18341601	18344633
3L	20319932	20320469	CNV-NQ	3L	19784387	19784950
3L	20422414	20422584	CNV-NQ	3L	19863494	19863664
3R	8232092	8233377	CNV_Q	3R	18535760	18536572
3R	10401008	10402814	CNV_Q	3R	16478228	16480569
3R	10675639	10677174	CNV_Q	3R	16198901	16200546
3R	13656439	13656724	CNV_Q	3R	13291080	13291247
3R	15637026	15638210	CNV_Q	3R	11347838	11349169
3R	16321655	16321766	CNV_Q	3R	10671887	10672289
3R	16464982	16465180	CNV_Q	3R	10528075	10528474
3R	17413512	17414355	CNV_Q	3R	9564634	9565465
3R	18384894	18389420	CNV_Q	3R	8599998	8602604
3R	19403650	19404409	CNV_Q	3R	7586384	7587984
3R	29052748	29053710	CNV_Q	3R	25872522	25873312
X	1466203	1466442	CNV-Q	X	1449256	1449495
X	1773574	1774484	CNV_Q	X	1740145	1741012
X	2137977	2138721	CNV-NQ	X	2089403	2090122
X	4317029	4321730	CNV_Q	X	4144377	4147341
X	4365506	4365991	CNV_Q	X	4195772	4196414
X	4776034	4776307	CNV_Q	X	4596168	4596345
X	4799880	4800218	CNV_Q	X	4620298	4621351
X	5323091	5323429	CNV_Q	X	5118486	5118825
X	5323718	5323835	CNV_Q	X	5122968	5123298
X	5614988	5616572	CNV_Q	X	5409671	5412824
X	5940952	5941521	CNV-NQ	X	5734746	5735313
X	7405114	7405436	CNV_Q	X	7181782	7182769
X	7511542	7512017	CNV_Q	X	7287416	7287895
X	8495671	8496271	CNV_Q	X	8274023	8275019
X	9772165	9772757	CNV_Q	X	9552771	9553444
X	9971411	9971759	CNV_Q	X	9755781	9756148
X	11319911	11320085	CNV_Q	X	11080156	11081350
X	11360436	11360634	CNV_Q	X	11130365	11130970
X	11757382	11757740	CNV_Q	X	11498842	11499221
X	12746939	12748291	CNV_Q	X	12542008	12544259
X	12757349	12757686	CNV_Q	X	12554833	12555561
X	12998254	12998864	CNV_Q	X	12797711	12798424
X	13152799	13156106	CNV_Q	X	12957867	12959981
X	13257395	13258186	CNV_Q	X	13055749	13057328
X	13796343	13798868	CNV_Q	X	13598210	13602010
X	14565891	14566366	CNV_Q	X	14378208	14379650
X	14783715	14783827	CNV-NQ	X	14588316	14588428
X	15472034	15475364	CNV_Q	X	15258263	15261638
X	15477174	15477608	CNV_Q	X	15265883	15266172
X	15481229	15481449	CNV_Q	X	15270432	15271119
X	15685652	15685782	CNV_Q	X	15488119	15489289
X	15687835	15687972	CNV_Q	X	15491464	15492811
X	15944919	15945633	CNV-NQ	X	15367681	15368390
X	16236767	16236898	CNV_Q	X	16087387	16087546
X	16812028	16812279	CNV_Q	X	16658522	16658768
X	17148621	17148984	CNV_Q	X	16992249	16992600
X	17242751	17248607	CNV_Q	X	17086544	17091447
X	19065414	19065968	CNV_Q	X	18879699	18881042
X	19122253	19191570	CNV_Q	X	18938072	18942247
X	19204127	19209550	CNV_Q	X	19032895	19041817
X	20160759	20160993	CNV_Q	X	19977213	19977419
X	20165434	20165881	CNV_Q	X	19979741	19980193
X	21046484	21046585	CNV_Q	X	20787615	20787780
X	21611555	21632046	CNV_Q	X	21380216	21387317
