## supplemental Table S10 for "Evolution of genome structure in the *Drosophila simulans* species complex"

### Sheet: Sheet1
Table S10. The intron size in D. melanogaster and the sim-complex species. Tabulations are homologous intron lengths based on the intron positions (i.e. whole genome, euchromatin, heterochromatin, or the dot chromosome) and intron TE composition (i.e. simple or complex) for each species.
	Simple introns								Complex introns
	All		Euchromatin		Heterchromatin		Dot		All		Euchromatin		Heterchromatin		Dot
	n	mean	n	mean	n	mean	n	mean	n	mean	n	mean	n	mean	n	mean
D. melanogaster	21066	543.354	20845	545.678	131	218.321	90	478.2	571	12027	472	11262.2	71	20943.7	28	2309.36
D. mauritiana		540.811		543.154		212.267		476.489		10302.5		10414.4		13062		1418.07
D. simulans		541.291		543.553		216.16		490.656		10363.3		10730.4		11416.6		1504.25
D. sechellia		539.263		541.558		207.855		490.078		10681.1		10518.6		15388.4		1485.46
