## supplemental Table S9 for "Evolution of genome structure in the *Drosophila simulans* species complex"

### Sheet: Sheet1
Table S9. Percentage of total euchromatic bases comprised of satellite DNA for the autosomes (averaged across autosomal arms) and the X chromosome, and the fold enrichment of satellites on the X chromosome relative to the autosomes. Enrichment was calculated by taking % on the X chromosome divided by % on autosomes.
Species	% satDNA autosomes	% satDNA X	Enrichment on X
D. mauritiana	0.084	2.414	28.8
D. sechellia	0.069	3.487	50.6
D. simulans	0.076	1.127	14.9
D. melanogaster	0.074	1.068	14.5
Enrichment was calculated by taking % on the X chromosome divided by % on autosomes.
