## supplemental Table S8 for "Evolution of genome structure in the *Drosophila simulans* species complex"

### Sheet: Sheet1
Table S8. The number of genomic rearrangements in euchromatic and heterochromatic regions of each chromosome arm. We aligned the genomes of the sim-complex and D. melanogaster using the mauve. The number of genome rearrangements is calculated by the DCJ model implemented in mauve. The numbers listed above diagonal are rearrangements in heterochromatic regions and the numbers below diagonal are th…
# DCJ distance
X	mel	mau	sec	sim		4	mel	mau	sec	sim
mel		5	5	5		mel		3	3	3
mau	19		0	0		mau			1	0
sec	17	9		0		sec				1
sim	17	6	9			sim
2L	mel	mau	sec	sim		2R	mel	mau	sec	sim
mel		129	127	126		mel		104	109	100
mau	6		36	29		mau	0		59	27
sec	5	1		36		sec	0	0		56
sim	6	0	1			sim	0	0	0
3L	mel	mau	sec	sim		3R	mel	mau	sec	sim
mel		169	169	170		mel		105	105	106
mau	2		10	7		mau	3		62	44
sec	2	0		9		sec	3	0		58
sim	2	0	0			sim	3	0	0
Total	mel	mau	sec	sim
mel		512	515	507
mau	30		167	107
sec	27	10		159
sim	28	6	10
The number of genomic rearrangements in heterochromatic regions is listed above diagonal and shaded,
and the number of genomic rearrangements in euchromatic regions is listed below diagonal.
The dot chromosome is excluded from the euchromatic analysis due to its unconventional heterochromatic structure.
