## supplemental Table S7 for "Evolution of genome structure in the *Drosophila simulans* species complex"

### Sheet: Possible redundant contigs
Table S7. The redundant contigs from heterozygosity and contigs from the Drosophila symbionts. We used Masurca to detect redundant contigs as smaller contigs greater than 40 kb with >90% identity, or between 10 and 40 kb with >95% identity, to the longer contigs. The contigs from the Drosophila symbionts are selected by BLAST with blobtools (Laetsch and Blaxter 2017) to search the NCBI nt databas…
Redundant contigs	match	coverage	contig_start	contig_end	match_start	match_end	similarity
dsim
U_2	2L	100	1	52261	3008854	3069336	99.79
U_6	2L	100	1	42383	4211119	4251148	99.86
U_27	2L	100	54458	1	6969148	7025064	99.82
U_44	2L	100	53728	1	7002989	7058192	99.85
U_55	2L	100	1	49208	10219491	10270894	99.86
U_76	2L	100	37887	1	10431782	10471174	99.81
U_35	2L	100	50029	1	10635439	10681365	99.78
U_65	2L	100	1	36335	11567927	11603109	99.59
U_19	2L	100	45909	1	14135644	14186931	99.73
U_13	2L	100	1	64228	18359183	18421603	99.47
U_88	2L	100	1	43138	18489216	18539076	99.65
U_145	2R	100	42378	1	1589062	1634271	99.85
U_120	2R	100	1	67702	4856492	4922754	99.77
U_119	2R	100	42861	1	6110229	6155151	99.84
U_117	2R	100	40089	1	7357482	7389103	99.86
U_118	2R	100	43029	1	10243564	10289979	99.34
U_116	2R	100	1	38518	13222030	13256213	99.55
U_115	2R	100	1	47639	13535212	13581958	99.91
U_103	2R	100	1	58938	15760375	15814926	99.79
U_114	2R	100	42893	1	19090758	19129264	99.76
U_138	3L	100	1	53667	5457865	5507190	99.67
U_143	3L	100	1	45586	7193971	7239624	99.74
U_144	3L	100	1	43001	8291200	8334254	99.83
U_126	3L	100	50346	1	10370209	10412926	99.41
U_123	3L	100	40583	1	11875991	11915748	99.86
U_130	3L	100	1	46357	12752584	12792048	99.66
U_132	3L	100	1	52169	12839728	12886687	99.79
U_133	3L	100	1	57502	13016853	13073674	99.76
U_135	3L	100	1	43425	14192932	14235958	99.78
U_134	3L	100	50812	1	14550956	14609431	99.33
U_127	3L	100	52827	1	14614954	14667921	99.7
U_129	3L	100	1	55462	15347503	15401224	99.87
U_128	3L	100	58157	1	18537181	18586905	99.75
U_125	3L	100	46620	1	19777067	19823730	99.72
U_147	3R	100	38208	1	321399	361126	99.69
U_140	3R	100	1	44931	1317329	1365537	99.89
U_87	3R	100	1	53422	8892552	8937732	99.85
U_146	3R	100	49137	1	9566765	9617398	99.75
U_149	3R	100	1	47191	16200067	16247315	99.82
U_158	3R	100	47535	1	17225137	17263899	99.63
U_1	3R	100	2	45249	22307353	22354063	99.71
U_131	3R	100	41077	1	22451991	22487509	99.77
U_121	3R	100	66173	1	23055829	23113626	99.72
U_96	3R	100	1	36489	23184419	23222881	99.7
U_0	3R	100	46458	1	23306143	23351650	99.8
U_139	X	100	39987	2	8594606	8627648	99.77
U_20	Y_12	92.01	121885	9745	1	121582	98.56
Y_27	Y_22	100	1	67554	97738	162880	99.13
dmau
Y_149	2L	100	52549	1	5561208	5605286	99.35
U_23	2L	100	29502	1	22227499	22255406	98.34
U_139	2R	99.99	29680	4	15634321	15671980	99.44
U_130	2R	100	36755	1	16712038	16757392	99.41
U_2	3L	100	33862	1	6690031	6715328	99.67
U_1	3R	100	43121	1	13309654	13360548	99.74
U_176	3R	100	40463	1	23263511	23295399	99.66
U_96	U_1	100	37670	1	4668	34079	99.77
U_197	U_127	100	1	25695	38935	58702	98.95
U_269	U_268	96.59	23729	809	6859	30129	98.04
U_60	U_281	100	27640	1	3118	24206	98.76
U_151	U_312	92.72	3772	51770	5494	41717	99.34
U_310	U_313	91.5	28729	1	11175	34349	98.71
U_140	U_90	98.46	348	22579	25052	47388	98.6
U_166	X	100	1	31589	2257823	2288315	99.22
U_97	X	100	1	26304	2782298	2808642	99.77
U_227	X	98.55	27817	405	21979120	21991527	98.56
U_148	Y_21	95.59	1158	26253	37391	63119	98.01
Y_36	Y_36	100	1	620496	1	620496	there are 2 Y_36, the two Y_36 contigs are merged in the NCBI release
dsech
Y_381	2L	100	36589	1	4679547	4712608	98.52
U_343	2L	100	40660	1	5180031	5226207	99.58
U_173	2L	100	1	28931	21074911	21098892	99.37
U_3	2R	100	1	34920	14637406	14668086	99.74
U_366	2R	100	46676	1	15037613	15090272	99.02
U_337	3L	100	1	37750	9040567	9076460	99.62
U_297	3L	100	1	41384	10142153	10183657	99.63
U_1	3R	100	35204	1	5535344	5565922	99.25
U_169	3R	100	1	65929	8240051	8307094	99.6
U_200	3R	100	39467	1	8837751	8882583	99.63
U_103	3R	100	52668	1	9381718	9429885	99.29
U_2	3R	100	31435	1	16036441	16072821	99.12
U_241	U_19	99.16	258	30722	18288	52360	99.86
U_308	U_318	91.76	4945	59989	129571	186118	99.41
U_287	U_318	100	1	27261	202040	232629	99.46
U_323	U_330	95.58	25499	1	27083	42981	99.18
U_338	Y_34	100	1	34441	167006	190430	99.15

### Sheet: Bateria contamination
Bateria contigs
dmau
Wolbachia	Proteobacteria
dsech
U_99	Proteobacteria
U_108	Proteobacteria
Y_211	Proteobacteria
U_123	Proteobacteria
U_125	Proteobacteria
U_130	Proteobacteria
U_131	Proteobacteria
U_133	Proteobacteria
U_134	Proteobacteria
U_135	Proteobacteria
U_136	Proteobacteria
U_138	Proteobacteria
U_140	Proteobacteria
U_141	Proteobacteria
U_142	Proteobacteria
U_144	Proteobacteria
U_145	Proteobacteria
U_146	Proteobacteria
U_148	Proteobacteria
U_152	Proteobacteria
U_153	Proteobacteria
U_154	Proteobacteria
U_157	Proteobacteria
U_159	Proteobacteria
Wol	Proteobacteria
pstu1	Proteobacteria
pstu2	Proteobacteria
pstu3	Proteobacteria
