## supplemental Table S6 for "Evolution of genome structure in the *Drosophila simulans* species complex"

### Sheet: Sheet1
Table S6. The number of orthologous genes in the annotation of previous assemblies and our assemblies.
Species	version	# of orthologs to D. melanogaster
D. simulans	r1.3	10,705/12,179*
D. simulans	Rogers et al. 2014	12199
D. simulans	this study	13096
D. sechellia	r1.3	12660
D. sechellia	this study	12847
D. sechellia	NCBI, Annotation 101	13136
D. mauritiana	this study	13082
D. mauritiana	NCBI, Annotation 100	13163
* conservative estimate from Rogers et al. 2014 (Flybase)/ our estimate from reciprocal blast
