## supplemental Table S5 for "Evolution of genome structure in the *Drosophila simulans* species complex"

### Sheet: BUSCO summary
Table S5. The completeness of our and existing assemblies as assessed by BUSCOs (tab BUSCO summary) and the locations of the duplicated BUSCOs in the alternate contigs of the D. simulans assembly (tab D. simulans althap BUSCOs). In the BUSCO summary, we report the number of complete, duplicated, fragmental and missing genes in 2799 conserved BUSCO genes from Diptera.
BUSCO Category	D. melanogaster		D. simulans (this study)		D. simulans (previous)		D. sechellia (this study)		D. sechellia (previous)		D. mauritiana (this study)		D. mauritiana (previous)
	N	%	N	%	N	%	N	%	N	%	N	%	N	%
Complete BUSCOs (C)	2761	0.986424	2764	0.987496	2752	0.983208	2769	0.989282	2688	0.960343	2772	0.990354	2766	0.98821
Complete and single-copy BUSCOs (S)	2747	0.981422	2749	0.982136	2739	0.978564	2749	0.982136	2661	0.950697	2754	0.983923	2733	0.97642
Complete and duplicated BUSCOs (D)	14	0.00500179	15	0.00535906	13	0.00464452	20	0.00714541	27	0.0096463	18	0.00643087	33	0.0117899
Fragmented BUSCOs (F)	21	0.00750268	18	0.00643087	28	0.0100036	16	0.00571633	79	0.0282244	11	0.00392997	17	0.0060736
Missing BUSCOs (M)	17	0.0060736	17	0.0060736	19	0.00678814	14	0.00500179	32	0.0114327	16	0.00571633	16	0.00571633
Total BUSCO groups searched	2799	1	2799	1	2799	1	2799	1	2799	1	2799	1	2799	1
			Source of previous assemblies
			D. sechellia	release 1.3 (FlyBase)
			D. simulans	release 2.02 (FlyBase)
			D. mauritiana	Garrigan et al. 2012

### Sheet: D. simulans althap BUSCOs
Busco.id	altContig	altStart	altEnd	mainContig	mainStart	mainEnd
EOG09150AXJ	U_27	23665	25019	2L	7000019	7001416
EOG09150460	U_27	12755	14804	2L	7010236	7013477
EOG09150460	U_44	44453	46502	2L	7010236	7013477
EOG091500AI	U_44	23149	35969	2L	7026442	7036618
EOG09150BTX	U_44	19195	20890	2L	7037296	7039014
EOG091509YM	U_44	12649	13596	2L	7044587	7045530
EOG091500WL	U_44	8331	12417	2L	7045778	7049851
EOG091509NU	U_55	41298	42853	2L	10262984	10264539
EOG09150488	U_55	45352	47608	2L	10267038	10269298
EOG091507QE	U_76	10201	12648	2L	10458506	10460961
EOG091505N1	U_19	17547	26017	2L	14164648	14169563
EOG09150FE5	U_13	12410	13655	2L	18372205	18372884
EOG0915020A	U_13	13775	19920	2L	18373004	18379149
EOG091503FK	U_120	27373	28801	2R	4883857	4885285
EOG09150FCF	U_120	57114	59957	2R	4912160	4915003
EOG091509XY	U_120	62631	63845	2R	4917677	4918891
EOG09150AYB	U_120	63911	67682	2R	4918957	4921263
EOG091500ZL	U_119	27696	32215	2R	6121086	6125397
EOG091503IB	U_119	25563	27658	2R	6125435	6127530
EOG0915098M	U_119	8718	22235	2R	6130858	6146397
EOG09150D5U	U_118	7978	9320	2R	10280651	10281996
EOG0915023P	U_118	1486	6502	2R	10283470	10288464
EOG09150901	U_103	35570	37306	2R	15791562	15793298
EOG09150BTP	U_103	37344	39020	2R	15793336	15795012
EOG091507QL	U_103	45615	46716	2R	15801605	15802706
EOG0915041U	U_103	47388	49613	2R	15803378	15805602
EOG0915017Z	U_103	52154	56289	2R	15808143	15812278
EOG091505FX	U_166	49019	57697	2R	16797478	16801552
EOG091505FX	U_166	59438	60512	2R	16797478	16801552
EOG091505C0	U_138	19301	21179	3L	5477251	5479129
EOG0915079U	U_138	21297	22616	3L	5479247	5480566
EOG09150BP0	U_143	37021	38091	3L	7231022	7232092
EOG091504CF	U_143	38108	40676	3L	7232109	7234667
EOG091501ZX	U_144	9198	13160	3L	8300443	8304407
EOG091509LT	U_144	22026	29539	3L	8313276	8320788
EOG0915014B	U_144	29810	39070	3L	8321059	8330319
EOG09150EKJ	U_144	36584	42458	3L	8327833	8338012
EOG091501F0	U_123	30215	35545	3L	11881029	11891374
EOG091503EK	U_124	8923	13055	3L	12094317	12098479
EOG0915082Z	U_132	176	2167	3L	12840316	12841662
EOG091504U5	U_132	7301	13673	3L	12847040	12853412
EOG091503QJ	U_132	27473	31681	3L	12861960	12866169
EOG091508V9	U_132	32657	35031	3L	12866638	12869521
EOG091507EK	U_134	27025	35178	3L	14566602	14582139
EOG09150D8Z	U_134	23450	26882	3L	14582311	14585575
EOG09150FNX	U_127	41674	42479	3L	14625314	14626275
EOG0915097M	U_129	6261	7408	3L	15353771	15354918
EOG09150A4B	U_129	33819	40921	3L	15379534	15386636
EOG091502L5	U_128	8624	19523	3L	18567341	18578362
EOG091502WH	U_140	3927	6145	3R	1321262	1323450
EOG091502R1	U_140	29017	33223	3R	1349601	1353807
EOG091502GN	U_146	2416	6061	3R	9611354	9613915
EOG09150567	U_149	25995	30299	3R	16226102	16230406
EOG09150C9E	U_149	30240	31193	3R	16230347	16231300
EOG091504B4	U_149	37333	41427	3R	16237440	16240988
EOG0915013Q	U_149	31533	35843	3R	19478367	19481572
EOG091508K5	U_96	22717	27194	3R	23212128	23213577
EOG09150F0M	U_96	30711	33277	3R	23217094	23219661
