## supplemental Table S4 for "Evolution of genome structure in the *Drosophila simulans* species complex"

### Sheet: Sheet1
Table S4. Estimates of the nucleotide accuracy of the sim-complex assemblies. Following a previously described method (Koren et al. 2017; Solares et al. 2018), we used Illumina reads to estimate the error rate of nucleotides in our assembly. QV represented as -10log10E/T, where E is the sum of total bases changed (added, deleted, substituted) and T is the total number of bases (minimum coverage o…
	D. melanogaster	D. simulans	D. sechellia	D. mauritiana
Total mutations	4588	4053	4106	2559
Heterozygous	1516	667	1008	766
Homozygous	3070	3386	3098	1793
Variant homozygous bases	5245	5783	4473	3488
Total bases ≥ 3x	140691621	146203553	146089587	149112590
QV	44.2852	44.028	45.1402	46.3094
