## supplemental Table S2 for "Evolution of genome structure in the *Drosophila simulans* species complex"

### Sheet: Sheet1
Table S2. Contiguity of assemblies reported here compared to that of the Drosophila melanogaster community assembly. The assembly size is the total number of basepairs reported across all sequences for the specified assembly. Contig assemblies represent contiguous gapless sequences whereas scaffold assemblies represent collections of contigs ordered and oriented appropriately, but with gaps conne…
Assembly	Assembly Length	NG10	NG25	NG50	NG75	NG90	LG10	LG25	LG50	LG75	LG90
D. melanogaster contig	142575135	27905053	21907215	19478218	5107766	83949	1	2	4	6	43
D. simulans contig	146772009	27689984	25882106	22909593	19705053	198872	1	2	3	5	37
D. sechellia contig	154185598	30225992	23008689	19907079	4183003	168616	1	2	4	8	45
D. mauritiana contig	152314381	27404031	23215807	22120385	21002293	174794	1	2	4	5	44
D. melanogaster scaffold	143726002	32079331	28110227	25286936	23513712	3667352	1	2	3	5	6
D. simulans scaffold	146773509	28742805	26221060	24213528	23123156	222038	1	2	3	5	28
D. sechellia scaffold	154189398	30464902	28131630	24956976	21536224	201855	1	2	3	5	19
D. mauritiana scaffold	152317181	28872862	26143691	24228064	23222241	228686	1	2	3	5	26
