## supplemental Table S1 for "Evolution of genome structure in the *Drosophila simulans* species complex"

### Sheet: Sheet1
Table S1. The coverage of PacBio reads for the sim-complex species genomes. We calculated the coverage in 10-kb windows on autosomes, X, and Y chromosomes, respectively. We partitioned the coverage of euchromatic regions (A and X) and heterochromatic regions (Ahet and Xhet) to identify the potential sequencing bias.
Chromsome	A		Ahet		X		Xhet		Y
Species	# of 10k bins		# of 10k bins	median coverage	# of 10k bins	median coverage	# of 10k bins	median coverage	# of 10k bins	median coverage
D. simulans	9279		1081	123.6	2268	73.6907	45	87.0307	947	43.8115
D. sechellia	9686	107.292	1336	81.5953	2250	54.773	41	31.9515	763	32.7811
D. mauritiana	9182	141.277	1215	112.585	2270	68.8641	53	43.2877	979	41.1939
