## supplemental Table S3 for "Evolution of genome structure in the *Drosophila simulans* species complex"

### Sheet: Sheet1
Table S3. Quast results of assemblies from the Illumina mapping. We evaluate the quality of assemblies based on the mapping status of Illumina data. Our assemblies improve the total mapping rate by 0.5–2% and properly-paired ratio rate by 5–10% compared to the previously published assemblies. Female reads cover less of the genome for the assemblies presented here than previous assemblies because …
D. mauritiana
Assembly	Dmau_scaffolds	Dmau_contigs	Dmau_illumina_scaffolds	Dmau_illumina_contigs
Reference	This study	This study	Garrigan et al. 2014	Garrigan et al. 2014
female Illumina reads (Garrigan et al. 2014)
# total reads	53266262	53266262	53266262	53266262
Mapped (%)	97.56	97.56	95.04	95.03
Properly paired (%)	95.68	95.68	87.34	87
Avg. coverage depth	28	28	33	34
Coverage >= 1x (%)	98.74	98.74	97.5	99.96
D. sechellia
Assembly	Dsec_scaffolds	Dsec_contigs	Dsec_r1.3_scaffolds	Dsec_r1.3_contigs
Reference	This study	This study	Drosophila 12 Genomes Consortium et al. 2007	Drosophila 12 Genomes Consortium et al. 2007
male Illumina reads (Wei et al. 2018)
# total reads	14702494	14702494	14702494	14702494
Mapped (%)	92.77	92.77	91.67	91.67
Properly paired (%)	89.54	89.54	79.32	79.17
Avg. coverage depth	10	10	12	12
Coverage >= 1x (%)	96.21	96.21	95.51	95.79
female Illumina reads (Wei et al. 2018)
# total reads	16536374	16536374	16536374	16536374
Mapped (%)	96.58	96.58	95.34	95.33
Properly paired (%)	94.2	94.2	84.95	84.81
Avg. coverage depth	12	12	15	15
Coverage >= 1x (%)	91.08	91.08	95.55	95.83
D. simulans
Assembly	Dsim_scaffolds	Dsim_contigs	Dsim_r2.02_scaffolds	Dsim_r2.02_contigs
Reference	This study	This study	Hu et al. 2013	Hu et al. 2013
Winters-2 male Illumina reads (Wei et al. 2018)
# total reads	17369068	17369068	17369068	17369068
Mapped (%)	87.14	87.14	86.75	86.75
Properly paired (%)	84.58	84.58	77.92	77.79
Avg. coverage depth	12	12	14	14
Coverage >= 1x (%)	98.75	98.75	97.42	97.71
Winters-2 female Illumina reads (Wei et al. 2018)
# total reads	18203960	18203960	18203960	18203960
Mapped (%)	88.44	88.44	87.99	87.99
Properly paired (%)	86.07	86.07	80.99	80.87
Avg. coverage depth	13	13	15	15
Coverage >= 1x (%)	93.55	93.55	97.35	97.64
